# Developmental, regenerative, and behavioral dynamics in acoel reproduction

**DOI:** 10.1101/2024.07.09.602770

**Authors:** Vikram Chandra, Samantha E. Tseng, Allison P. Kann, D. Marcela Bolaños, Mansi Srivastava

**Affiliations:** Department of Organismic and Evolutionary Biology, Museum of Comparative Zoology, Harvard University, 52 Oxford Street, Cambridge, MA 02138

## Abstract

Acoel worms belong to an enigmatic and understudied animal lineage in the phylum Xenacoelomorpha. Sparse taxonomic and histological work suggests that these worms exhibit a diversity of reproductive anatomies and likely a corresponding diversity in reproductive behavior. Here, we study the reproductive life history of the three-banded panther worm *Hofstenia miamia*, an acoel that is emerging as a lab-tractable model system. Using confocal microscopy and histology, we describe *H. miamia*’s reproductive organs, identifying structures previously unknown in acoels. Following a cohort of worms from zygote to adulthood, we quantify the developmental dynamics of their reproductive organs, and find that these organs emerge in a stereotyped sequence as a function of increasing body size. Studying the dynamics of organ growth and de-growth during regeneration and in starvation, we show that reproductive organs follow similar growth rules in these contexts, suggesting that they are regulated by a size-associated program in all growth contexts. Finally, we study egg-laying behavior, finding that *H. miamia* lay their eggs through their mouths after loading them into their pharynges. Worms lay eggs for multiple months after a single mating, suggesting long-term sperm storage despite lacking a storage organ; we also find that worms can lay viable eggs without mating, indicating a capacity for self-fertilization. Further, we show that worms assess their environment to make decisions about when and where to lay their eggs, and sometimes lay eggs in communal clutches. Together, our work establishes foundational knowledge to enable the experimental study of reproductive anatomy, physiology, and behavior in acoels.
