## Supplementary material for "Developmental, regenerative, and behavioral dynamics in acoel reproduction": Table S1

### Sheet: Sheet1
order	species	mouth?	asexual reproduction?	mixed gonad	penis?	paired testes	paired ovaries	fem gonopore?	bursa?	no. of nozzles	egg laying?	mating?	regenerative ability?	source	drawing?
Actinoposthiidae	Childianea coomerensis	posterior		separate	needle-like	paired	paired	present	present	1				Faubel & Cameron et al., 2001	yes
Actinoposthiidae	Actinoposthia beklemischevi	anterior		separate	needle-like	paired	paired	absent	absent					Raikova et al.m 1995
Antigonariidae	Antigonaria arenaria	anterior		mixed	absent	unpaired	unpaired	absent	absent					Döjres, 1968	yes
Antroposthiidae	Antroposthia unipora	anterior		separate	muscular	paired	unpaired	shared	present	1				Faubel, 1974; Faubel, 1976
Antroposthiidae	Antroposthia axi	anterior		separate	muscular	paired	unpaired	present	present	1				Faubel, 1974; Faubel, 1976	yes
Ascopariidae (acoelomorph)	Flagellophora apelti					unpaired	unpaired							Boone, 2011; Sterrer, 1998
Ascopariidae (acoelomorph)	Ascoparia neglecta	none		separate			unpaired	present	present					Sterrer, 1998
Ascopariidae (acoelomorph)	Ascoparia secunda	none					unpaired	present						Sterrer, 1998
Convolutidae	Convoluta enelitta	anterior		separate	muscular	paired	paired	present	present	one				Achatz & Hooge, 2006
Convolutidae	Convoluta thela	central		separate	muscular	paired	paired	present	present	one				Achatz & Hooge, 2006
Convolutidae	Heterochaerus australis	central		separate	muscular	paired	paired	present	present	>1				Achatz & Hooge, 2006	yes
Convolutidae	Deuterogonaria renei (referred to as Picola renei)	anterior		separate	muscular	paired	unpaired	absent	present	1				Achatz & Hooge, 2006
Convolutidae	Wulguru cuspidata	central		separate	muscular	paired	paired	present	present	>1				Hooge, 2003
Convolutidae	Stomatricha hochbergi	anterior		separate	muscular	paired	paired	present	present	1				Hooge, 2003
Convolutidae	Thalassoanaperus singularis (referred to as Anaperus singularis)	central		separate	muscular	paired	paired	absent	present	1				Hooge & Smith, 2004
Convolutidae	Symsagittifera roscoffensis (referred to as Convoluta roscoffensis)	anterior		separate				present	present	1	body rupture		wb	Costello & Costello, 1939; Bailly, 2014
Convolutidae	Polychoerus caudatus								present		female gonopore		wb	Gardiner, 1895; Stevens & Boring, 1905
Convolutidae	Polychoerus carmelensis	central		separate	muscular	paired	paired	present	present		body rupture	true		Costello & Costello, 1938; 1939
Convolutidae	Convolutriloba longifissura	anterior	fission					present	present	1			wb	Åkesson et al., 2001
Convolutidae	Convolutriloba macropyga	anterior	budding	separate		paired	paired	present	present	>=1				Shannon & Achatz, 2007
Convolutidae	Heterochaerus langerhansi (referred to as Amphiscolops langerhansi)	anterior	fission	separate	muscular	paired	paired	present	present	>1		true		Hyman, 1937; Hanson, 1960
Convolutidae	Conaperta lineata (referred to as monochoerus lineatus)	anterior		separate	muscular	paired	paired	shared	present	0				Peebles, 1915
Convolutidae	Amphiscolops fuligineus	posterior		separate	muscular	paired	paired	present	present	2				Peebles, 1915
Convolutidae	Convolutriloba retrogemma		budding											Hendelberg & Åkesson, 1991
Convolutidae	Neochildia fusca	central		separate	muscular	paired	paired	absent	absent	0		hyperdermal		Bush, 1975; Watzin, 1984	yes
Convolutidae	Convoluta sutcliffei												wb	Hanson, 1967	yes
Dakuidae	Daku woorimensis	posterior		separate	muscular	paired	paired	present	present	>1				Hooge, 2003
Dakuidae	Notocelis rubidocula	anterior		separate		paired	paired	shared	present	1				Kozloff, 2000
Dakuidae	Philocelis brueggemanni	anterior		separate	needle-like	paired	paired	shared	present	1				Hooge & Tyler, 2003
Dakuidae	Philactinoposthia brevis	central		separate	needle-like	paired	unpaired	present	present	1				Nilsson, Wallberg, & Jondelius, 2011
Dakuidae	Philactinoposthia ischiae	central		separate	needle-like	paired	paired	absent	present	1				Nilsson, Wallberg, & Jondelius, 2011
Dakuidae	Philactinoposthia multipunctata	central		separate	needle-like	paired	unpaired	present	present	1				Nilsson, Wallberg, & Jondelius, 2011
Dakuidae	Philactinoposthia novacaledoniae	anterior		separate	needle-like	paired	unpaired	present	present	1				Nilsson, Wallberg, & Jondelius, 2011
Diopisthoporidae	Diopisthoporous lofolitis	posterior		separate		unpaired	unpaired	absent	absent					Hooge & Smith, 2004	yes
Hofsteniidae	Hofstenia miamia	anterior		separate	needle-like	paired	paired	absent	absent			hypodermic	wb	Steinbock, 1966; Hooge, 2007; Srivastava, 2014
Hofsteniidae	Hofstenia atroviridis	anterior		separate	needle-like	paired	paired	absent	absent					Bock, 1923	yes
Hofsteniidae	Hofstenia arabiensis	anterior		separate	needle-like	paired	paired	absent	absent					Beltagi & Mandura, 1991
Isodiametridae	Aphanostoma earnhardti (referred to as Conaperta earnhardti)	central		separate	muscular	paired	paired	shared	present	1				Hooge & Smith, 2004	yes
Isodiametridae	Baltalimania agile (referred to as Archaphanostoma agile)			separate	muscular	paired	paired	absent	present			hypodermic		Apelt, 1969	yes
Isodiametridae	Praeaphanostoma ornatus (referred to as Ancylocirrus ornatus)	central		separate	muscular		paired	present	present					Kozloff, 2000
Isodiametridae	Pseudaphanostoma psammophilum	central		separate		paired	paired					hypodermic		Apelt, 1969
Isodiametridae	Isodiametra pulchra (referred to as Aphanostoma pulchra)	central		separate	muscular	paired	paired	present	present	1			partial (posterior)	Perea-Atienza, 2013
Isodiametridae	Praeconvoluta bruscai	central		separate	muscular	paired	paired	shared	present	0				Hooge & Tyler, 2003
Isodiametridae	Praeconvoluta hortulus	central		separate	muscular	paired	paired	shared	present	1				Hooge & Tyler, 2003
Isodiametridae	Aphanostoma karpredi	anterior		separate	muscular	paired	paired	present	present	1				Hooge & Tyler, 2003
Isodiametridae	Praeaphanostoma wadsworthi	anterior		separate	muscular	paired	unpaired	present	present	0				Hooge & Tyler, 2003
Isodiametridae	Praeconvoluta castinea	posterior		separate	muscular	paired	paired	shared	present	0				Hooge & Tyler, 2003
Isodiametridae	Praeconvoluta tigrina	anterior		separate	muscular	paired	paired	shared	present	0				Hooge & Tyler, 2003	yes
Isodiametridae	Pseudaphanostoma smithrii	central		separate	muscular	paired	paired	absent	absent					Hooge & Tyler, 2003
Isodiametridae	Pharyngia furva	anterior		separate	muscular	paired	unpaired	absent	absent					Nilsson, Wallberg, & Jondelius, 2011
Mecynostomidae	Mecynostomum torquens			separate	absent	paired	paired	absent	absent					Kozloff, 2000
Mecynostomidae	Eumecynostomum luridum	central		separate		paired	paired	present	present	0				Kozloff, 2000
Mecynostomidae	Eumecynostomum asterium	central		separate	muscular	paired	paired	absent	present	0				Hooge & Tyler, 2003
Mecynostomidae	Pseudmecynostomum phoca	anterior		separate	needle-like	paired	paired	present	persent	1				Hooge & Tyler, 2003	yes
Mecynostomidae	Pseudmecynostomum folium	anterior		separate	needle-like	paired	paired	present	present	1				Hooge & Tyler, 2003
Mecynostomidae	Childia aculifera	central		separate	needle-like	paired	paired	present	present	0				Nilsson, Wallberg, & Jondelius, 2011	yes
Mecynostomidae	Childia curinii	anterior		separate	needle-like	paired	paired	present	present	0				Nilsson, Wallberg, & Jondelius, 2011	yes
Nadinidae	Nadina pulchella (referred to as Aphanostoma pulchella)	anterior		separate	muscular	paired	paired	present	present	0				Peebles, 1915
Nadinidae	Nadina evelinae (referred to as Hallangia evelinae)	anterior		separate	muscular	paired	paired	present	present	0				Marcus, 1952	yes
Nemertodermatidae	Meara stichopi						paired							Sterrer, 1998
Nemertodermatidae	Nemertinoides elongatus	central		separate		paired		absent	absent					Sterrer, 1998; Riser 1987; Meyer-Wachsmuth et al., 2014
Nemertodermatidae	Nemertoderma psammicola	central		separate		paired	paired	absent	absent					Sterrer, 1998
Nemertodermatidae	Nemertoderma bathycola						unpaired							Sterrer, 1998
Nemertodermatidae	Nemertoderma westbladi					paired								Sterrer, 1998
Nemertodermatidae	Nemertinoides wolfgangi						paired							Meyer-Wachsmuth et al., 2014
Nemertodermatidae	Sterreria rubra					paired	paired							Meyer-Wachsmuth et al., 2014
Nemertodermatidae	Sterreria boucheti			mixed										Meyer-Wachsmuth et al., 2014
Nemertodermatidae	Sterreria variabilis			separate		paired	paired							Meyer-Wachsmuth et al., 2014
Otocelididae	Otocelis luteola	anterior		separate	muscular	paired	paired	shared	present	1	body wall rupture			Grae & Kozloff, 1999; Kozloff, 2000
Otocelididae	Otocelis sandara	anterior		separate	muscular	paired	paired	present	present	1				Hooge & Tyler, 2003
Otocelididae	Otocelis westbladi	central		separate	muscular	paired	paired	present	present	1				Dörjes, 1968
Paratomellidae	Paratomella rubra	central		separate	needle-like		paired	absent	absent					Crezée, 1978
Paratomellidae	Paratomella unichaeta	central	fission	separate										Dörjes, 1966
Proporiade	Haploposthia erthocephala	anterior		separate	muscular	paired	paired	absent	absent					Kozloff, 2000
Proporidae	Haplogonaria stradbrokensis	central		separate	absent	paired	unpaired	shared	present	0				Hooge, 2003
Proporidae	Polycanthus torsus	anterior		separate	absent	paired	unpaired	absent	present	0				Hooge, 2003
Proporidae	Kuma flava	central		separate	muscular	paired	unpaired	absent	absent					Hooge & Smith, 2004
Proporidae	Pseudohaplognaria cerasina	central		separate		paired	unpaired	absent	present	1				Hooge & Smith, 2004
Proporidae	Proporus carolinensis	anterior		separate		paired	unpaired	absent	absent					Hooge & Smith, 2004
Solenofilomorphidae	Solenofilomorpha justinei	anterior		separate	muscular	unpaired	unpaired	absent	absent					Nilsson, Wallberg, & Jondelius, 2011	yes
Solenofilomorphidae	Solenofilomorpha funilis	anterior		separate		unpaired	unpaired	shared	present					Crezée, 1975
Solenofilomorphidae	Oligofilomorpha karlingi			separate	absent	unpaired	unpaired	shared						Crezée, 1975
Solenofilomorphidae	Myopea crassula			separate	muscular	unpaired	unpaired		present					Crezée, 1975
Solenofilomorphidae	Solenofilomorpha guaymensis			separate		unpaired	unpaired	shared	present					Crezée, 1975
Solenofilomorphidae	Solenofiliomorpha longissima			separate		unpaired	unpaired		absent					Crezée, 1975
Solenofilomorphidae	Myopea latafaucium			separate	muscular	unpaired	unpaired		absent					Crezée, 1975
Solenofilomorphidae	Fusantrum rhammiphorum			separate		unpaired	unpaired		absent					Crezée, 1975
Solenofilomorphidae	Endocincta punctata			separate		unpaired	unpaired		absent					Crezée, 1975
Taurididae	Taurida fulvomaculata	anterior		separate	needle-like	paired	paired	present	present	1				Kostenko, 1989
